# Histological aging signatures enable tissue-specific disease prediction from blood

**DOI:** 10.1101/2024.11.14.618081

**Authors:** Ernesto Abila, Iva Buljan, Yimin Zheng, Tamas Veres, Zhilong Weng, Maja Nackenhorst, Wolfgang Hulla, Yuri Tolkach, Adelheid Wöhrer, André F. Rendeiro

**Affiliations:** CeMM Research Center for Molecular Medicine of the Austrian Academy of Sciences, Lazarettgasse 14 AKH BT 25.3, 1090, Vienna, Austria; Ludwig Boltzmann Institute for Network Medicine at the University of Vienna, Augasse 2-6, A-1090 Vienna, Austria; Institute of Pathology, University Hospital Cologne, Cologne, Germany; Department of Pathology, Medical University of Vienna, Vienna, Austria; Institute of Pathology, Landesklinikum Wiener Neustadt, Wiener Neustadt, Austria; Division of Neuropathology and Neurochemistry, Department of Neurology, Medical University of Vienna, Vienna, Austria; Department of Pathology, Neuropathology and Molecular Pathology, Medical University of Innsbruck, Innsbruck, Austria

**Keywords:** aging, histopathology, deep learning, aging clocks, tissue biology, biomarkers

## Abstract

Aging, the leading risk factor for numerous diseases, manifests through diverse structural and architectural changes in human tissues, providing an opportunity to quantify and interpret tissue-specific aging. To address this, we present a comprehensive assessment of tissue changes occurring during human aging, utilizing a vast array of whole slide histopathological images from the Genotype-Tissue Expression Project (GTEx), primarily reflecting non-diseased tissue samples. Using deep learning, we analyzed 25,712 images from 40 distinct tissue types across 983 individuals, quantifying nuanced morphological changes that tissues undergo with age.

We developed ‘tissue clocks’—predictors of biological age based on tissue images—which achieved a mean prediction error of 4.9 years. These clocks were associated with established aging markers, including telomere attrition, subclinical pathologies, and comorbidities. In a systematic assessment of biological age rates across organs, we identified pervasive non-uniform rates of aging across the human lifespan, with some organs exhibiting earlier changes (20-40 years old) and others showing bimodal patterns of age-related changes. We also uncovered several associations between demographic, lifestyle, and medical history factors and tissue-specific acceleration or deceleration of biological age, highlighting potential modifiable risk factors that influenced the aging process at the tissue level. Finally, by combining paired histological images and gene expression data, we developed a strategy to predict tissue-specific age gaps from blood samples. This approach was validated in independent cohorts covering eight diseases, ranging from acute conditions like stroke to chronic diseases such as cystic fibrosis and Alzheimer’s disease. It successfully recovered significant associations with disease-relevant organs and revealed patterns of systemic and tissue-specific aging that may reflect broader physiological changes in health and disease.

This work offers a new perspective on the aging process by positioning tissue structure as an integrator of cellular and molecular changes that reflect the physiological state of organs in health and disease. It underscores the value of histopathological imaging as a tool for understanding human aging and provides a foundation for the monitoring of tissue-specific aging processes in age-associated diseases.
