## Supplementary material for "Histological aging signatures enable tissue-specific disease prediction from blood": Table S1

### Sheet: Supplementary Table 1
Tissue	n_train	n_valid	mean_y_train	mean_y_valid	train_r_squared	train_mean_absolute_error	train_explained_variance	train_pearson	train_coefficient	train_intercept	n_train-shuffled	n_valid-shuffled	time-shuffled	mean_y_train-shuffled	mean_y_valid-shuffled	train_r_squared-shuffled	train_mean_absolute_error-shuffled	train_explained_variance-shuffled	train_pearson-shuffled	train_coefficient-shuffled	train_intercept-shuffled	valid_r_squared	valid_mean_absolute_error	valid_explained_variance	valid_pearson	valid_r_squared-shuffled	valid_mean_absolute_error-shuffled	valid_explained_variance-shuffled	valid_pearson-shuffled	valid_mean_prediction	valid_mean_residuals	valid_mean_residuals_abs	valid_mean_prediction-shuffled	valid_mean_residuals-shuffled	valid_mean_residuals_abs-shuffled
Adipose - Subcutaneous	769.6	192.4	52.8399	52.8403	0.800527	4.57418	0.800527	0.897843	0.738943	13.795	769.6	192.4	0.173719	52.8399	52.8389	0.378759	8.01661	0.378759	0.660667	0.27774	38.1628	0.733539	5.31998	0.733539	0.88852	-0.143418	11.0058	0.378759	0.660667	52.8411	0.00123117	5.31998	52.6299	-0.210012	11.0056
Adipose - Visceral (Omentum)	636.8	159.2	53.4071	53.4075	0.738436	5.19071	0.738436	0.867196	0.650946	18.6432	636.8	159.2	0.212939	53.4072	53.4089	0.435516	7.52061	0.435516	0.715738	0.314084	36.6343	0.6825	5.68183	0.6825	0.87108	-0.279316	11.3282	0.435516	0.715738	53.4069	-0.000136296	5.68183	53.6438	0.23676	11.3295
Adrenal Gland	533.6	133.4	55.3237	55.3212	0.762994	4.50416	0.762994	0.880625	0.677072	17.8675	533.6	133.4	0.171467	55.3238	55.3233	0.381986	7.13907	0.381986	0.662067	0.281118	39.7711	0.686985	4.90061	0.686985	0.87256	-0.210409	10.0623	0.381986	0.662067	55.3201	-0.00377193	4.90061	55.2831	-0.0406941	10.0618
Artery - Aorta	672.8	168.2	54.0606	54.0603	0.923959	2.6851	0.923959	0.961915	0.890316	5.92956	672.8	168.2	0.171869	54.0608	54.0631	0.371327	7.69562	0.371327	0.651827	0.274051	39.2422	0.874092	3.44185	0.874092	0.942487	-0.207768	10.606	0.371327	0.651827	54.056	-0.00463453	3.44185	54.0516	-0.00899346	10.6061
Artery - Coronary	512.8	128.2	56.0734	56.0741	0.825539	3.54253	0.825539	0.91454	0.74122	14.5108	512.8	128.2	0.159621	56.0733	56.0727	0.478188	6.04088	0.478188	0.742309	0.350839	36.4009	0.720768	4.41753	0.720768	0.884008	-0.253534	9.41057	0.478188	0.742309	56.0732	-0.000167127	4.41753	56.0372	-0.0361293	9.40891
Artery - Tibial	755.2	188.8	52.9407	52.9412	0.906002	3.10936	0.906002	0.952955	0.864201	7.18882	755.2	188.8	0.230315	52.9406	52.9394	0.405091	7.87524	0.405091	0.68339	0.297068	37.2129	0.83198	4.04931	0.83198	0.925231	-0.180824	11.2646	0.405091	0.68339	52.9406	-8.62711e-05	4.04931	52.6226	-0.318048	11.2652
Bladder	84	21	51.0571	51.0571	0.863169	3.83881	0.863169	0.943697	0.735315	13.5191	84	21	0.153772	51.0571	51.0571	0.726552	5.587	0.726552	0.889098	0.568217	22.0346	0.576563	6.70757	0.576577	0.839536	-0.667462	13.5496	0.726552	0.889098	51.0074	-0.0497114	6.70757	51.2708	0.213634	13.5496
Brain - Cerebellum	300.8	75.2	58.9257	58.9289	0.54225	4.83303	0.54225	0.761818	0.431604	33.4945	300.8	75.2	0.159451	58.9253	58.9226	0.349207	5.73376	0.349207	0.625801	0.262528	43.4547	0.731513	3.90765	0.731527	0.886394	-0.307782	8.11322	0.349207	0.625801	58.9604	0.0348996	3.90765	59.103	0.177511	8.11204
Brain - Cortex	303.2	75.8	58.6567	58.6528	0.558153	4.94136	0.558153	0.773723	0.443061	32.6668	303.2	75.8	0.16028	58.6567	58.6519	0.322303	6.04711	0.322303	0.610877	0.23597	44.8117	0.722903	3.9384	0.722904	0.88558	-0.1883	7.89146	0.322303	0.610877	58.6487	-0.00825464	3.9384	58.51	-0.147034	7.89091
Breast - Mammary Tissue	688	172	53.1488	53.1488	0.773798	4.89258	0.773798	0.884125	0.703156	15.7771	688	172	0.1854	53.1488	53.1488	0.399481	7.83935	0.399481	0.671571	0.298555	37.2799	0.684491	5.62463	0.684492	0.871787	-0.189728	11.1113	0.399481	0.671571	53.1527	0.0038614	5.62463	52.9941	-0.154784	11.1113
Cervix - Ectocervix	27.2	6.8	49.118	49.1238	0.944197	2.64244	0.944197	0.979902	0.838191	7.96034	27.2	6.8	0.0755109	49.1045	48.881	0.862888	4.00075	0.862888	0.950819	0.713096	14.096	0.34169	9.59429	0.341703	0.786964	-1.2838	15.536	0.862888	0.950819	49.1679	0.0502689	9.59429	49.3203	0.202694	15.3947
Cervix - Endocervix	30.4	7.6	47.7647	47.7893	0.95833	2.53143	0.95833	0.983912	0.871887	6.12447	30.4	7.6	0.0683548	47.7776	48.0036	0.875863	4.49815	0.875863	0.959299	0.721142	13.3689	0.543733	9.19187	0.543734	0.824901	-1.47512	17.6142	0.875863	0.959299	47.7699	0.0067716	9.19187	48.9649	1.20174	17.6342
Colon - Sigmoid	589.6	147.4	53.3839	53.3827	0.758026	5.04385	0.758026	0.878243	0.670086	17.6126	589.6	147.4	0.194465	53.384	53.3849	0.369852	7.96771	0.369852	0.65161	0.272196	38.8542	0.711327	5.37518	0.711327	0.881068	-0.224213	11.1418	0.369852	0.65161	53.3848	0.000827327	5.37518	53.3736	-0.0103408	11.1414
Colon - Transverse	716	179	53.0603	53.0603	0.76937	4.91331	0.76937	0.883167	0.689008	16.5018	716	179	0.186914	53.0603	53.0603	0.346493	8.26902	0.346493	0.639866	0.248974	39.8492	0.74457	5.21628	0.74457	0.892387	-0.191317	11.1595	0.346493	0.639866	53.0604	9.60891e-05	5.21628	53.0561	-0.00421097	11.1595
Esophagus - Gastroesophageal Junction	542.4	135.6	53.4631	53.4625	0.790088	4.60414	0.790088	0.896602	0.698497	16.1193	542.4	135.6	0.165766	53.4632	53.4642	0.361034	8.01214	0.361034	0.651733	0.260341	39.5442	0.763672	4.79836	0.763672	0.899526	-0.236233	11.2401	0.361034	0.651733	53.4602	-0.00297419	4.79836	53.3747	-0.0883984	11.2409
Esophagus - Mucosa	751.2	187.8	52.7711	52.7725	0.780602	4.81063	0.780602	0.889418	0.700113	15.8258	751.2	187.8	0.204674	52.771	52.7711	0.356117	8.3125	0.356117	0.641014	0.261044	38.9968	0.744541	5.17426	0.744542	0.892628	-0.266988	11.5034	0.356117	0.641014	52.7586	-0.0124577	5.17426	52.7394	-0.0315927	11.5039
Esophagus - Muscularis	684	171	52.8842	52.8842	0.774101	4.98426	0.774101	0.887021	0.686846	16.561	684	171	0.212244	52.8842	52.8842	0.327069	8.52531	0.327069	0.611448	0.241626	40.1068	0.720154	5.18759	0.720154	0.883638	-0.175511	11.236	0.327069	0.611448	52.8864	0.00221063	5.18759	52.6905	-0.19368	11.236
Fallopian Tube	33.6	8.4	47.1674	47.1778	0.948001	2.65331	0.948001	0.980829	0.845914	7.26645	33.6	8.4	0.0702898	47.1665	47.1639	0.903099	3.69915	0.903099	0.970886	0.75118	11.7222	0.37627	9.46425	0.376661	0.78482	-1.36423	17.0927	0.903099	0.970886	46.873	-0.293644	9.46425	45.8566	-1.31009	16.98
Heart - Atrial Appendage	448	112	57.0179	57.0179	0.798862	3.64847	0.798862	0.901251	0.708022	16.6512	448	112	0.176487	57.0179	57.0179	0.455135	5.80092	0.455135	0.719316	0.337996	37.7477	0.734592	4.07584	0.734592	0.888704	-0.239796	8.58195	0.455135	0.719316	57.0152	-0.00262598	4.07584	56.9966	-0.0212969	8.58195
Heart - Left Ventricle	564	141	56.217	56.217	0.762406	4.18909	0.762406	0.883874	0.659928	19.1184	564	141	0.200315	56.217	56.217	0.432626	6.2468	0.432626	0.708707	0.315286	38.4944	0.693334	4.71686	0.693335	0.874627	-0.232866	9.12729	0.432626	0.708707	56.2218	0.00473415	4.71686	56.3377	0.120659	9.12729
Kidney - Cortex	414.4	103.6	57.4901	57.4871	0.730528	4.29629	0.730528	0.867404	0.624423	21.5911	414.4	103.6	0.177664	57.4901	57.4864	0.414644	6.13946	0.414644	0.693729	0.302482	40.0955	0.694667	4.46975	0.694667	0.875008	-0.365927	9.46885	0.414644	0.693729	57.4883	-0.00209585	4.46975	57.5797	0.0893096	9.46778
Kidney - Medulla	37.6	9.4	53.3445	53.4044	0.973304	1.61628	0.973304	0.989869	0.900361	5.31917	37.6	9.4	0.0674926	53.3475	53.4511	0.928712	2.60441	0.928712	0.974174	0.811443	10.0588	0.645304	6.08465	0.64568	0.863364	-1.01252	11.6218	0.928712	0.974174	53.0958	-0.244603	6.08465	54.1925	0.852102	11.6455
Liver	438.4	109.6	56.4963	56.4956	0.711606	4.62129	0.711606	0.858068	0.601599	22.5069	438.4	109.6	0.160825	56.4964	56.4971	0.49672	6.03177	0.49672	0.753249	0.367415	35.7417	0.661829	5.05754	0.661829	0.864979	-0.40159	9.97463	0.49672	0.753249	56.4889	-0.00748732	5.05754	56.3485	-0.14789	9.97375
Lung	654.4	163.6	54.1797	54.1796	0.815223	4.12906	0.815223	0.905581	0.756879	13.172	654.4	163.6	0.187131	54.1797	54.18	0.337185	7.81433	0.337185	0.625038	0.246155	40.8435	0.748553	4.77891	0.748553	0.893998	-0.190481	10.5439	0.337185	0.625038	54.1782	-0.00154223	4.77891	54.0873	-0.0923865	10.5441
Minor Salivary Gland	178.4	44.6	52.0362	52.0406	0.89095	3.34555	0.89095	0.949343	0.805284	10.137	178.4	44.6	0.144931	52.0345	52.0141	0.66659	5.88501	0.66659	0.85552	0.513561	25.3078	0.707102	5.66013	0.707131	0.879547	-0.341123	11.5685	0.66659	0.85552	51.9673	-0.0685809	5.66013	52.4517	0.415814	11.5691
Muscle - Skeletal	748	187	52.6182	52.6182	0.671525	5.87378	0.671525	0.82852	0.585317	21.8205	748	187	0.214788	52.6182	52.6182	0.389887	8.05438	0.389887	0.661839	0.292936	37.2054	0.661374	5.78342	0.661374	0.864642	-0.205961	11.4408	0.389887	0.661839	52.6176	-0.000587674	5.78342	52.421	-0.197168	11.4408
Nerve - Tibial	761.6	190.4	52.7615	52.7612	0.87328	3.63148	0.87328	0.936266	0.82268	9.35674	761.6	190.4	0.210816	52.7616	52.7621	0.376137	8.13328	0.376137	0.656255	0.277451	38.1226	0.739534	4.79332	0.739534	0.890806	-0.163024	11.1397	0.376137	0.656255	52.7597	-0.0018126	4.79332	52.637	-0.124536	11.1395
Ovary	185.6	46.4	51.7981	51.8081	0.901337	3.21022	0.901337	0.951723	0.842585	8.15474	185.6	46.4	0.171296	51.797	51.7909	0.5848	6.70906	0.5848	0.805059	0.44573	28.708	0.740847	5.10931	0.740847	0.891259	-0.402054	12.5686	0.5848	0.805059	51.7944	-0.00303019	5.10931	51.8527	0.0552494	12.5695
Pancreas	613.6	153.4	54.2803	54.2808	0.722666	4.91236	0.722666	0.859798	0.628601	20.1597	613.6	153.4	0.196333	54.2803	54.2799	0.416289	7.23012	0.416289	0.685841	0.311121	37.3919	0.664282	5.3493	0.664283	0.864977	-0.278364	10.7103	0.416289	0.685841	54.2912	0.0108795	5.3493	54.1195	-0.160826	10.7106
Pituitary	328	82	58.6707	58.6707	0.738634	3.85584	0.738634	0.873273	0.62755	21.8537	328	82	0.154737	58.6707	58.6707	0.444694	5.50489	0.444694	0.714644	0.327055	39.4798	0.682216	4.25173	0.682216	0.871017	-0.15069	8.01933	0.444694	0.714644	58.6721	0.00141549	4.25173	58.6464	-0.0242984	8.01933
Prostate	424.8	106.2	53.2241	53.2239	0.818667	4.39641	0.818667	0.909159	0.745775	13.5325	424.8	106.2	0.175785	53.2241	53.2246	0.418147	7.68148	0.418147	0.700579	0.302272	37.1363	0.696129	5.51313	0.696129	0.875485	-0.209235	11.2485	0.418147	0.700579	53.2267	0.00264078	5.51313	53.1413	-0.0828132	11.2491
Skin - Not Sun Exposed (Suprapubic)	559.2	139.8	54.2218	54.2223	0.787734	4.49761	0.787734	0.8918	0.717658	15.3086	559.2	139.8	0.19579	54.2217	54.2203	0.33752	7.8596	0.33752	0.625286	0.246419	40.8614	0.731087	4.91414	0.731087	0.887998	-0.203003	10.6559	0.33752	0.625286	54.219	-0.00273704	4.91414	54.3276	0.105868	10.6543
Skin - Sun Exposed (Lower leg)	756	189	53.1238	53.1238	0.851497	3.94286	0.851497	0.92502	0.795966	10.8394	756	189	0.186401	53.1238	53.1238	0.34185	8.2193	0.34185	0.632692	0.247473	39.9783	0.775586	4.64421	0.775586	0.903722	-0.117083	10.7217	0.34185	0.632692	53.1234	-0.000378302	4.64421	53.1994	0.075557	10.7217
Small Intestine - Terminal Ileum	628	157	53.4268	53.4268	0.714461	5.40631	0.714461	0.855596	0.618539	20.3832	628	157	0.204759	53.4268	53.4268	0.375127	8.04608	0.375127	0.659982	0.273332	38.8266	0.733056	5.28491	0.733056	0.888337	-0.245883	11.5007	0.375127	0.659982	53.4268	3.8935e-06	5.28491	53.4031	-0.0236952	11.5007
Spleen	628.8	157.2	54.0853	54.0855	0.556866	6.36445	0.556866	0.764336	0.457871	29.3212	628.8	157.2	0.184805	54.0852	54.0847	0.31753	7.80379	0.31753	0.603632	0.233779	41.4413	0.74197	4.93602	0.74197	0.891619	-0.193935	10.3659	0.31753	0.603632	54.086	0.00079827	4.93602	54.0861	0.000863174	10.3652
Stomach	683.2	170.8	53.2716	53.2711	0.769576	4.83583	0.769576	0.885283	0.678462	17.1292	683.2	170.8	0.207452	53.2717	53.2716	0.350779	8.1446	0.350779	0.63755	0.256089	39.6301	0.730603	5.16071	0.730603	0.887498	-0.214193	11.1584	0.350779	0.63755	53.2674	-0.00424594	5.16071	53.1439	-0.127754	11.1591
Testis	448	112	53.7964	53.7964	0.860498	3.77765	0.860498	0.930508	0.79777	10.8795	448	112	0.189961	53.7964	53.7964	0.399187	7.6129	0.399187	0.669009	0.300437	37.6338	0.795682	4.46729	0.795682	0.911332	-0.135085	10.6005	0.399187	0.669009	53.7986	0.00212804	4.46729	53.7739	-0.0225582	10.6005
Thyroid	661.6	165.4	53.3688	53.3693	0.765581	4.84823	0.765581	0.879895	0.692441	16.4147	661.6	165.4	0.221672	53.3689	53.3697	0.376856	7.92458	0.376856	0.649455	0.284346	38.1931	0.705956	5.37775	0.705957	0.879113	-0.219133	11.1809	0.376856	0.649455	53.3748	0.0060445	5.37775	53.525	0.156182	11.18
Uterus	164	41	50.9659	50.9659	0.892209	3.49949	0.892209	0.948119	0.821228	9.11499	164	41	0.143501	50.9659	50.9659	0.644879	6.47968	0.644879	0.830609	0.514065	24.7651	0.64782	6.4187	0.64782	0.859955	-0.457609	13.1777	0.644879	0.830609	50.9709	0.00500459	6.4187	50.0898	-0.876014	13.1777
Vagina	179.2	44.8	53.3788	53.3693	0.872903	3.49698	0.872903	0.938683	0.796021	10.8887	179.2	44.8	0.154616	53.3789	53.3699	0.56228	6.68809	0.56228	0.795996	0.420956	30.9117	0.672301	5.54278	0.672301	0.867385	-0.34499	11.2871	0.56228	0.795996	53.3752	-0.00427724	5.54278	53.499	0.119525	11.2908
